# NADH dehydrogenase reverses dietary and clock metabolic syndrome

**DOI:** 10.1101/2025.10.22.684030

**Authors:** Chelsea Hepler, Nathan J. Waldeck, Benjamin J. Weidemann, Biliana Marcheva, You-Jia Chen, Jacqueline Hecker, Ziming Zhu, Rino Nozawa, Joseph V. Mastroni, Anneke K. Thorne, Colleen R. Reczek, Jonathan Cedernaes, Kathryn M. Ramsey, Clara B. Peek, Grant D. Barish, Navdeep S. Chandel, Joseph Bass

## Abstract

Circadian clocks are internal timing systems that enable organisms to anticipate and adapt to daily environmental changes. These rhythms arise from a transcription-translation feedback loop in which CLOCK/BMAL1 regulate the expression of thousands of genes, including their repressors PER/CRY^1^. Disruption of circadian rhythms contributes to obesity, metabolic disease, and cancer^2-4^, yet how the clock maintains metabolic homeostasis remains limited. Here we report that the clock regulates oxidative metabolism through diurnal respiration of mitochondrial respiratory chain complex I. Genetic loss of the clock and high fat diet feeding in male mice led to reduced complex I respiration within adipocytes, leading to suppression of PPAR and insulin signaling pathways. In contrast, preserving complex I function maintained adipogenic and metabolic gene networks and protected against diet- and circadian-induced metabolic dysfunction independently of weight gain. These findings reveal that circadian disruption impairs metabolic health through mitochondrial complex I dysfunction, establishing clock control of complex I as a key regulator of transcriptional and metabolic homeostasis.
