## Extended Data Table 5 for "NADH dehydrogenase reverses dietary and clock metabolic syndrome"

### Sheet: Sheet1
Extended Data Table 5. Primer sequences for qPCR
Gene	Forward Primer	Reverse Primer
Actb	TTGTCCCCCCAACTTGATGT	CCTGGCTGCCTCAACACCT
Adgre1	GATTGTGGAAGCATCCGAGAC	CTGTACCCACATGGCTGATGA
Adipoq	AGATGGCACTCCTGGAGAGAA	TTCTCCAGGCTCTCCTTTCCT
Adipsin	CTACATGGCTTCCGTGCAAGT	AGTCGTCATCCGTCACTCCAT
Alpl	TGGCGGCCGGAAATACATGTA	TGGGAATGCTTGTGTCTGGGT
Bmper	AGGGCAAGCTCTGTGGTCTTT	GTGGTCGGTTGCAGAATTCGT
Ccl2	CCACAACCACCTCAAGCACTTC	AAGGCATCACAGTCCGAGTCAC
Cebpa	CAAGAACAGCAACGAGTACCG	GTCACTGGTCAACTCCAGCAC
Cidea	TCCTATGCTGCACAGATGACG	TGCTCTTCTGTATCGCCCAGT
Ckb	CCTGGTGTGGATTAACGAGGA	GCAGAATCGGGTGAACACTTC
Cox7a1	GAAAACCGTGTGGCAGAGAAG	TCAGCGTCATGGTCAGTCTGT
Cox8b	TGCTGGAACCATGAAGCCAAC	AGCCAGCCAAAACTCCCACTT
Dio2	CATTGATGAGGCTCACCCTTC	GGTTCCGGTGCTTCTTAACCT
Elovl3	GTGTGCTTTGCCATCTACACG	CTCCCAGTTCAACAACCTTGC
Il6	AAGCCAGAGTCCTTCAGAGAGA	ACTCCTTCTGTGACTCCAGCTT
mtDNA_Nd1	TCCGAGCATCTTATCCACGC	GTATGGTGGTACTCCCGCTG
mtDNA_Nd2	ATCCTCCTGGCCATCGTACT	ATCAGAAGTGGAATGGGGCG
mtDNA_Nd3	GTTGCATTCTGACTCCCCCA	GGTAGACGTGCAGAGCTTGT
mtDNA_Nd4	ATCGCACATGGCCTCACATC	GGCTGTGGATCCGTTCGTAG
mtDNA_Nd4L	GCTCCATACCAATCCCCATCA	ACGTAATCTGTTCCGTACGTGT
mtDNA_Nd5	TAGCCTGGCAGACGAACAAG	GTATTCCTGTGAGGGCGAGG
mtDNA_Nd6	CCGCAAACAAAGATCACCCAG	GAAGGAGGGATTGGGGTAGC
Ndufa1	CAAATTCACCAACGGGGGCAA	TTTCCAGGCCCTTGGACACAT
Ndufa10	TGAGCACAGGACAAGGTGTG	AGGTACTCCGGGAGAGTGAG
Ndufa11	TCGCAAGACCTACATCACCAC	CAATAGCAGCTGCAGTGAATGTGT
Ndufa12	TGCCACTCCAGAGCAATACGT	TAGCCTGGAAGTGCAGGAACA
Ndufa13	GGGGACTGTCGGGGTACAG	AAGTCCTCAATCAGCAGGCG
Ndufa2	GCCAGGGTGTGAGGGATTTC	ATCAGAATGGGCAGGTTGGG
Ndufa3	AACAAGATGGCCGGGAGAATC	AGCATACTTGGTGTAGGGGC
Ndufa4	AAACATGCTCCGCCAGATCCT	GCCAAGCGCATCACATACAGT
Ndufa5	GCGGGCTTGCTGAAAAAGACA	ATTGTGAGCCTCTCGTGTGGA
Ndufa6	AAGCCCATTTTCAGTCGCGAC	ATCCCGTCCTTGTTTCACCGT
Ndufa7	TACTGTACTCGTGATGGCCG	CTGCCATTGCAGAACTCTCG
Ndufa8	AAGTGGAGGAGGTGAAAGTCAG	GTTTTATCGCACTGAGCCCC
Ndufa9	ATGCACCTTCGTCTGATGGGT	TTGATGACCACGTTGCTGTGC
Ndufab1	TTTTGTGCCCTGGGTGACTCT	AGGTCTTTTCAGTGCTGGGCA
Ndufb1	TCTACGTGAGCACTGGGTTCA	TGGGCCTCAGTTCCCTTTGAA
Ndufb10	ACTACCAGCAGAACTGTGCCA	TCCTCTGCTTCTGCTTTGCCA
Ndufb2	GCGATTTTGGCATGACTCGG	CCTTGCTCCTACTCGTCCAG
Ndufb3	GACGCCATTAGAAACGGTGC	TCTCCAAGCCTCATTGCGAG
Ndufb4	AGCATAAGGGCCCGGCTTAAA	TCCAGCGAATCAAGGCAGGAT
Ndufb5	AGCTTTCCGAAGACTGTCGCT	ACCTCAAGAAGCGAGCGTCAT
Ndufb6	TCGGCAACATGTCAGGGTACA	CCCCGTCCCGCAAAAAGTTAT
Ndufb7	ACTACTGCGAGCACCTGGATT	AGTGCCCTTCGCTTCTTCCTT
Ndufb8	GGTATGGCGACTACCCGATG	GACGTGTCCACACGATTCCT
Ndufb9	TGCTTGATGAGAGCCCGGTTT	ACGGCTGAGGATGCTGATTCT
Ndufc1	TATGTCCGGGAGCCAGTCAAT	ATCCACATGAAAACCGAGGCG
Ndufc2	TACGCAATGCCCTTCAGCCTA	AGTAGCCCAACAAGCCCATGT
Ndufs1	AGCCGGCAGCCATCATGTTA	AGTTACTTGCTGCTGTGCCA
Ndufs2	TCCGCTTGCCAAGTCAGC	CAAAATGTCCACATCATTCCAAGG
Ndufs3	TGACTTGACGGCAGTGGATGT	TCTCATACCAATTGGCCGCGA
Ndufs4	ACAGTTCCCTGCACAGACAGA	AGCTGATTCCAGGCACTCACA
Ndufs5	CTCCACCTCACCATTCGGG	CAGGGGAAAACAGAGCATGAC
Ndufs6	ACCGGCCAGGTGTATGATGA	CTCATTCACAGGCTGTTGTGC
Ndufs7	CTGGCCTGCTCTCTGTACG	CTGTGTGCTGCTCAGGC
Ndufs8	TAGGGTCAGAGGTCAAGGGG	GTCCATTAAGATGTCCTGTGCG
Ndufv1	TGATGTGTTTGTGGTGCGTGG	TCCCTGCTTGCCTTCAATGGA
Ndufv2	GGAATGTTTAGGGGCCTGTGT	AGAAGCGGCCACTCCTTGG
Ndufv3	ACAGCAAAGAAGCCAGGTCCA	GGCTTTGCGCTTTCCTTTCCT
Pgc1a	AAACACATGCACCCCACCAAC	ACCCCGCATTTCTAAAGCACC
Pparg2	GCATGGTGCCTTCGCTGA	TGGCATCTCTGTGTCAACCATG
Ppargc1b	ATGCTGGCCTTGTCACAAAGC	TGGCTTGTATGGAGGTGTGGT
Ppia	CCACCGTGTTCTTCGACATCA	TTGTCTGCAAACAGCTCGAA
Rplp0	CACCACGAAAATCTCCAGAGG	AGGAGAAGGGGGAGATGTTCA
Tnf	GAAAGGGGATTATGGCTCAGG	TCACTGTCCCAGCATCTTGTG
Ucp1	TCTCAGCCGGCTTAATGACTG	GGCTTGCATTCTGACCTTCAC
Zfp423	CAGGCCCACAAGAAGAACAAG	GTATCCTCGCAGTAGTCGCACA
