## Extended Data Table 2 for "NADH dehydrogenase reverses dietary and clock metabolic syndrome"

### Sheet: Sheet 1
Extended Data Table 2. Top 50 Differentially Expressed Genes in Adipocyte Clusters
gene	p_val	avg_log2FC	pct.1	pct.2	p_val_adj	cluster name
Dock8	0	2.55979	0.462	0.088	0	Bmal1-KO
Mest	0	2.10893	0.622	0.215	0	Bmal1-KO
Slc8a1	0	2.06753	0.81	0.341	0	Bmal1-KO
Adap2os	0	1.97985	0.638	0.168	0	Bmal1-KO
Sez6l	0	1.63392	0.397	0.087	0	Bmal1-KO
Adcy5	0	1.57965	0.948	0.533	0	Bmal1-KO
Eya2	0	1.55879	0.533	0.159	0	Bmal1-KO
Gm42836	0	1.54221	0.512	0.17	0	Bmal1-KO
Adap2	0	1.53795	0.781	0.37	0	Bmal1-KO
Atp5o	0	1.5305	0.795	0.352	0	Bmal1-KO
Ntrk2	0	1.49517	0.936	0.532	0	Bmal1-KO
Clstn2	0	1.47669	0.672	0.307	0	Bmal1-KO
Ccdc152	0	1.45132	0.618	0.26	0	Bmal1-KO
Col5a3	0	1.41266	0.976	0.506	0	Bmal1-KO
Fmr1	0	1.37201	0.886	0.613	0	Bmal1-KO
Cish	0	1.36173	0.415	0.092	0	Bmal1-KO
2810004N23Rik	0	1.34761	0.742	0.396	0	Bmal1-KO
Mageb18	0	1.33222	0.91	0.607	0	Bmal1-KO
Gulp1	0	1.24125	0.992	0.765	0	Bmal1-KO
Ncoa7	0	1.18745	0.612	0.255	0	Bmal1-KO
Zim1	0	1.17615	0.553	0.207	0	Bmal1-KO
Sctr	0	1.15879	0.69	0.349	0	Bmal1-KO
Cacna1e	0	1.15682	0.702	0.344	0	Bmal1-KO
Kcnq1ot1	0	1.15174	0.952	0.763	0	Bmal1-KO
Gm35188	0	1.12903	0.724	0.363	0	Bmal1-KO
Gm15581	0	1.1287	0.891	0.597	0	Bmal1-KO
Arntl	0	1.11125	0.686	0.263	0	Bmal1-KO
5330438D12Rik	0	1.09596	0.724	0.368	0	Bmal1-KO
Gm29237	2.22421e-307	1.22682	0.422	0.125	6.18508e-303	Bmal1-KO
Gm48383	1.07062e-300	1.24233	0.405	0.117	2.97718e-296	Bmal1-KO
Gm13544	2.06146e-300	1.33101	0.5	0.189	5.7325e-296	Bmal1-KO
Gm15414	5.62494e-299	1.10045	0.709	0.367	1.56418e-294	Bmal1-KO
Ston1	6.39705e-298	1.22389	0.41	0.123	1.77889e-293	Bmal1-KO
Limch1	5.44176e-296	1.37294	0.428	0.136	1.51325e-291	Bmal1-KO
Rab31	3.01584e-280	1.35734	0.452	0.162	8.38645e-276	Bmal1-KO
Gm47423	1.38664e-277	1.27087	0.334	0.084	3.85596e-273	Bmal1-KO
1500035N22Rik	4.39779e-270	1.15523	0.397	0.122	1.22294e-265	Bmal1-KO
Gm55141	4.62043e-269	1.34787	0.304	0.071	1.28485e-264	Bmal1-KO
Trim67	4.98282e-265	1.24709	0.423	0.145	1.38562e-260	Bmal1-KO
Gm48321	4.71259e-259	1.22258	0.474	0.185	1.31048e-254	Bmal1-KO
Gm28501	3.57277e-258	1.1803	0.308	0.075	9.93515e-254	Bmal1-KO
Gm5627	1.9662e-253	1.33796	0.539	0.251	5.46761e-249	Bmal1-KO
Igf2bp2	1.00241e-251	1.1296	0.506	0.21	2.78749e-247	Bmal1-KO
Gm36975	3.52488e-249	1.13091	0.46	0.176	9.80199e-245	Bmal1-KO
Tes	8.23186e-247	1.13172	0.48	0.192	2.28912e-242	Bmal1-KO
Smad7	4.24866e-234	1.14724	0.43	0.162	1.18147e-229	Bmal1-KO
Jakmip3	1.30911e-228	1.10792	0.297	0.08	3.64037e-224	Bmal1-KO
Gm16093	3.11988e-224	1.14463	0.339	0.106	8.67576e-220	Bmal1-KO
C4b	5.42095e-205	1.09189	0.461	0.196	1.50746e-200	Bmal1-KO
Efcab8	5.4313e-202	1.13837	0.328	0.107	1.51034e-197	Bmal1-KO
Npas2	0	1.48233	0.721	0.276	0	Bmal1-KO + NDI1
Klb	0	1.39721	0.657	0.271	0	Bmal1-KO + NDI1
Rhbdl3	0	1.29512	0.694	0.348	0	Bmal1-KO + NDI1
Efr3a	0	1.27918	0.813	0.474	0	Bmal1-KO + NDI1
Peg3	0	1.12648	0.937	0.599	0	Bmal1-KO + NDI1
Arntl	0	1.12443	0.672	0.299	0	Bmal1-KO + NDI1
Gm49513	0	0.923034	0.949	0.645	0	Bmal1-KO + NDI1
Col5a3	0	0.919274	0.956	0.546	0	Bmal1-KO + NDI1
Pnpla3	0	0.901226	0.952	0.674	0	Bmal1-KO + NDI1
Csad	0	0.881869	0.945	0.722	0	Bmal1-KO + NDI1
Clock	9.33056e-285	0.908169	0.847	0.549	2.59464e-280	Bmal1-KO + NDI1
Prlr	4.6291e-283	1.20976	0.744	0.436	1.28726e-278	Bmal1-KO + NDI1
Srgap3	3.38887e-279	1.43074	0.397	0.121	9.42377e-275	Bmal1-KO + NDI1
Tead4	3.8103e-268	1.14769	0.567	0.24	1.05957e-263	Bmal1-KO + NDI1
Tox2	1.67419e-263	1.42843	0.295	0.066	4.65559e-259	Bmal1-KO + NDI1
Retn	3.781e-261	0.869207	0.91	0.72	1.05142e-256	Bmal1-KO + NDI1
Dtx4	3.43511e-229	1.08852	0.475	0.191	9.55234e-225	Bmal1-KO + NDI1
Zim1	8.94207e-225	1.06486	0.539	0.236	2.48661e-220	Bmal1-KO + NDI1
mt-Nd3	1.5995e-219	1.08423	0.709	0.423	4.4479e-215	Bmal1-KO + NDI1
Cp	1.02571e-213	0.959566	0.645	0.349	2.85229e-209	Bmal1-KO + NDI1
Bcl6	3.19573e-208	0.847912	0.831	0.625	8.8867e-204	Bmal1-KO + NDI1
Alkal2	2.05963e-194	1.06304	0.39	0.149	5.72741e-190	Bmal1-KO + NDI1
Gm30270	2.28144e-190	0.900731	0.678	0.404	6.34423e-186	Bmal1-KO + NDI1
Tspan5	1.45396e-186	0.700289	0.882	0.698	4.04317e-182	Bmal1-KO + NDI1
G0s2	1.62668e-172	0.76203	0.81	0.556	4.52348e-168	Bmal1-KO + NDI1
Bmper	9.54598e-163	0.826065	0.796	0.574	2.65455e-158	Bmal1-KO + NDI1
Gm4117	8.83553e-151	1.07687	0.479	0.247	2.45698e-146	Bmal1-KO + NDI1
Axin2	3.12505e-131	0.837326	0.434	0.214	8.69014e-127	Bmal1-KO + NDI1
Klhl13	1.86527e-127	0.928795	0.407	0.2	5.18693e-123	Bmal1-KO + NDI1
Sulf1	2.45918e-127	0.957469	0.438	0.225	6.83849e-123	Bmal1-KO + NDI1
Sh3bgrl	3.72228e-126	0.692183	0.78	0.615	1.03509e-121	Bmal1-KO + NDI1
Cry1	7.70368e-126	0.885318	0.298	0.119	2.14224e-121	Bmal1-KO + NDI1
Gypc	2.29049e-117	0.875651	0.275	0.109	6.3694e-113	Bmal1-KO + NDI1
Eva1c	1.89559e-116	0.887717	0.356	0.167	5.27127e-112	Bmal1-KO + NDI1
Gm38244	3.9534e-113	0.869515	0.322	0.144	1.09936e-108	Bmal1-KO + NDI1
Adra1a	1.87416e-108	0.849357	0.467	0.269	5.21166e-104	Bmal1-KO + NDI1
Arhgef3	1.37195e-107	0.739682	0.53	0.315	3.81512e-103	Bmal1-KO + NDI1
Gnb4	7.39241e-105	0.719701	0.439	0.237	2.05568e-100	Bmal1-KO + NDI1
4930473D10Rik	7.69203e-105	0.839791	0.3	0.133	2.139e-100	Bmal1-KO + NDI1
Akap12	1.729e-100	0.777503	0.437	0.246	4.808e-96	Bmal1-KO + NDI1
C730002L08Rik	1.20299e-97	0.69226	0.479	0.28	3.34529e-93	Bmal1-KO + NDI1
Cdkn2c	2.08244e-97	0.720762	0.358	0.177	5.79086e-93	Bmal1-KO + NDI1
9630013D21Rik	7.59802e-94	0.717381	0.463	0.27	2.11286e-89	Bmal1-KO + NDI1
Slpi	3.02867e-89	0.724346	0.34	0.171	8.42212e-85	Bmal1-KO + NDI1
Morc4	4.02834e-86	0.72763	0.417	0.239	1.1202e-81	Bmal1-KO + NDI1
Zfp185	7.70659e-84	0.703781	0.344	0.18	2.14305e-79	Bmal1-KO + NDI1
Stxbp6	9.24044e-84	0.768469	0.384	0.216	2.56958e-79	Bmal1-KO + NDI1
Scara5	5.85251e-81	0.845199	0.35	0.188	1.62746e-76	Bmal1-KO + NDI1
Samm50	1.48806e-80	0.697392	0.404	0.235	4.138e-76	Bmal1-KO + NDI1
Ppm1l	1.00528e-69	0.739962	0.303	0.162	2.79549e-65	Bmal1-KO + NDI1
Fam13a	0	1.88927	0.99	0.821	0	Control 1
Cyp2e1	0	1.70436	0.934	0.487	0	Control 1
Igf1	0	1.63858	0.957	0.685	0	Control 1
Nrg4	0	1.28313	0.953	0.697	0	Control 1
Slc1a3	0	1.20058	0.998	0.978	0	Control 1
Adipor2	0	0.986202	0.999	0.941	0	Control 1
Pten	0	0.979547	0.983	0.937	0	Control 1
Smoc1	1.59449e-305	0.911159	0.99	0.931	4.43396e-301	Control 1
Gpam	1.69091e-305	1.58891	0.848	0.59	4.70208e-301	Control 1
Ccdc80	2.34178e-288	1.0381	0.968	0.854	6.51203e-284	Control 1
Pik3r1	7.75731e-286	0.907318	0.991	0.949	2.15715e-281	Control 1
Acaca	2.88996e-267	1.08953	0.969	0.899	8.03641e-263	Control 1
Por	8.574e-266	0.90174	0.98	0.877	2.38426e-261	Control 1
Aacs	3.64161e-233	1.42607	0.7	0.391	1.01266e-228	Control 1
Grem2	5.20064e-205	2.22055	0.318	0.08	1.44619e-200	Control 1
Irf2	3.11282e-198	1.29925	0.763	0.554	8.65612e-194	Control 1
Abhd5	3.98261e-184	1.36703	0.652	0.385	1.10749e-179	Control 1
Nr1d2	6.16012e-181	1.0127	0.684	0.343	1.71301e-176	Control 1
Ednra	3.17444e-180	1.59886	0.435	0.163	8.82749e-176	Control 1
Per3	3.47104e-180	0.999168	0.789	0.527	9.65227e-176	Control 1
Ces1d	1.23629e-164	0.93451	0.731	0.409	3.43788e-160	Control 1
Svep1	1.40411e-150	1.25776	0.706	0.463	3.90454e-146	Control 1
Gpc4	2.13402e-149	1.32656	0.693	0.468	5.93429e-145	Control 1
Ces1f	8.93409e-148	1.16467	0.42	0.158	2.48439e-143	Control 1
Dock11	5.59168e-139	1.1384	0.745	0.533	1.55493e-134	Control 1
Net1	5.72579e-134	1.29719	0.346	0.128	1.59223e-129	Control 1
St3gal4	4.60541e-133	1.21504	0.651	0.426	1.28067e-128	Control 1
Got1l1	3.88151e-120	1.18411	0.337	0.127	1.07937e-115	Control 1
Dock9	1.41813e-117	0.988106	0.69	0.486	3.94355e-113	Control 1
Slc4a4	3.96119e-110	0.95506	0.607	0.373	1.10153e-105	Control 1
Acacb	2.92713e-108	1.14227	0.743	0.604	8.13977e-104	Control 1
mt-Atp6	8.40667e-104	1.09933	0.46	0.235	2.33773e-99	Control 1
Ehhadh	7.40028e-103	1.22195	0.546	0.35	2.05787e-98	Control 1
F3	2.41444e-98	1.13108	0.44	0.225	6.71406e-94	Control 1
Cadps2	4.31076e-85	1.07868	0.359	0.172	1.19874e-80	Control 1
Steap4	7.20967e-79	1.00937	0.585	0.421	2.00487e-74	Control 1
Chrdl1	7.21794e-79	0.969944	0.721	0.586	2.00717e-74	Control 1
St3gal6	1.53122e-75	1.05892	0.272	0.116	4.25802e-71	Control 1
Dlg2	1.8991e-74	0.923804	0.559	0.367	5.28101e-70	Control 1
B4galt1	1.9137e-73	0.898298	0.632	0.482	5.32162e-69	Control 1
Tent5a	2.36329e-71	1.12517	0.318	0.157	6.57183e-67	Control 1
Zyg11a	1.08873e-67	1.13746	0.309	0.157	3.02754e-63	Control 1
Dixdc1	1.94467e-62	0.938945	0.281	0.134	5.40773e-58	Control 1
Peli1	3.01523e-61	1.0294	0.511	0.371	8.38474e-57	Control 1
Igfbp7	8.93729e-61	1.09939	0.439	0.283	2.48528e-56	Control 1
Gstt2	1.05001e-59	0.900629	0.293	0.145	2.91986e-55	Control 1
Mpp1	3.99846e-59	0.925377	0.593	0.457	1.11189e-54	Control 1
Syne3	1.03624e-55	0.949365	0.417	0.27	2.88158e-51	Control 1
B3galt1	2.84605e-35	0.96571	0.273	0.161	7.91428e-31	Control 1
Gas6	1.05016e-27	0.985862	0.302	0.204	2.92029e-23	Control 1
Ces1d	0	1.72274	0.821	0.377	0	Control 2
Nrg4	0	1.52541	0.965	0.684	0	Control 2
Per3	0	1.34555	0.822	0.509	0	Control 2
Lrrc4c	0	1.34416	0.885	0.668	0	Control 2
Cyp2e1	0	1.22178	0.892	0.477	0	Control 2
Art3	0	1.19001	0.989	0.921	0	Control 2
Acsl1	0	1.18673	0.99	0.952	0	Control 2
Fam13a	0	1.13921	0.976	0.817	0	Control 2
Prkce	0	1.09361	0.985	0.927	0	Control 2
Fry	0	0.985508	0.999	0.989	0	Control 2
Abca1	0	0.978141	0.98	0.884	0	Control 2
Ces1f	6.10304e-292	1.59574	0.465	0.138	1.69713e-287	Control 2
Rnf144b	3.59746e-287	1.8421	0.558	0.226	1.00038e-282	Control 2
Nr1d2	5.61036e-276	1.19822	0.697	0.325	1.56013e-271	Control 2
Pcsk6	1.29986e-266	1.56004	0.546	0.218	3.61466e-262	Control 2
Gm45909	1.0182e-265	1.5336	0.397	0.108	2.8314e-261	Control 2
Mob3b	2.11375e-222	0.974765	0.862	0.698	5.87792e-218	Control 2
Snrk	5.00859e-215	1.03409	0.838	0.676	1.39279e-210	Control 2
Ebf2	1.45405e-184	1.12467	0.85	0.696	4.04342e-180	Control 2
Rhobtb1	1.51789e-183	1.18462	0.628	0.369	4.22095e-179	Control 2
F3	3.72943e-178	1.39346	0.473	0.209	1.03708e-173	Control 2
Trabd2b	2.1888e-172	1.05426	0.823	0.669	6.08662e-168	Control 2
Dock10	1.89761e-169	0.977768	0.783	0.581	5.27686e-165	Control 2
Slc6a6	5.70782e-158	1.35054	0.513	0.273	1.58723e-153	Control 2
B430010I23Rik	4.14814e-157	1.17782	0.646	0.417	1.15351e-152	Control 2
mt-Atp6	5.56721e-157	1.1918	0.478	0.222	1.54813e-152	Control 2
Garre1	1.31963e-153	0.992809	0.848	0.742	3.66963e-149	Control 2
Dock11	3.42857e-151	1.02118	0.732	0.527	9.53416e-147	Control 2
Slc16a7	8.63863e-143	1.06446	0.63	0.413	2.40223e-138	Control 2
5930430L01Rik	7.65086e-141	1.20048	0.333	0.127	2.12755e-136	Control 2
Arid5b	9.18235e-140	1.01086	0.705	0.515	2.55343e-135	Control 2
Dock9	1.52043e-139	1.01085	0.677	0.48	4.228e-135	Control 2
Gstt2	3.08577e-138	1.25846	0.337	0.13	8.58091e-134	Control 2
Slc4a4	2.36663e-137	1.11537	0.593	0.366	6.58111e-133	Control 2
Fbxo21	2.22863e-126	1.16054	0.578	0.375	6.19739e-122	Control 2
St3gal6	5.70263e-125	1.31346	0.289	0.106	1.58579e-120	Control 2
Nr1d1	1.31758e-123	1.06091	0.252	0.081	3.66392e-119	Control 2
Efemp1	2.50049e-123	1.14527	0.636	0.454	6.95336e-119	Control 2
Mgst3	2.33193e-120	1.03708	0.513	0.298	6.48464e-116	Control 2
Gstt1	5.25283e-104	1.03213	0.332	0.147	1.46071e-99	Control 2
Serpine1	2.48495e-98	1.16805	0.398	0.212	6.91015e-94	Control 2
Hlf	3.04219e-98	1.12852	0.267	0.106	8.45972e-94	Control 2
Or5m3b	1.80569e-92	1.06269	0.391	0.205	5.02126e-88	Control 2
mt-Co3	1.03885e-87	0.988978	0.276	0.119	2.88884e-83	Control 2
Epas1	1.54408e-83	0.959434	0.373	0.202	4.29378e-79	Control 2
Abca8a	1.64378e-77	0.967134	0.367	0.2	4.57101e-73	Control 2
Acsm5	9.11337e-77	0.988274	0.275	0.127	2.53425e-72	Control 2
Rad51b	1.71325e-71	1.02765	0.594	0.464	4.76421e-67	Control 2
Gm17276	2.24491e-55	1.05907	0.273	0.15	6.24263e-51	Control 2
Niban2	3.4848e-43	0.971654	0.26	0.153	9.69052e-39	Control 2
Rn18s-rs5	0	2.9168	1	1	0	Control 3
Mir6236	0	2.72456	1	0.997	0	Control 3
Lars2	0	2.53372	0.91	0.663	0	Control 3
Cmss1	0	2.44366	0.975	0.841	0	Control 3
Camk1d	0	1.84203	0.993	0.939	0	Control 3
Taco1	3.21908e-294	1.62014	0.759	0.467	8.95162e-290	Control 3
Cdk8	3.81358e-263	1.22316	0.895	0.808	1.06048e-258	Control 3
mt-Rnr1	1.51938e-204	0.842933	0.989	0.956	4.2251e-200	Control 3
Gm48099	6.67648e-175	1.65978	0.336	0.111	1.85659e-170	Control 3
Nrg4	1.89731e-158	0.687406	0.912	0.701	5.27603e-154	Control 3
Scd1	4.84899e-157	0.938317	0.864	0.772	1.34841e-152	Control 3
Il31ra	8.35023e-129	1.43698	0.256	0.081	2.32203e-124	Control 3
Nr1d2	4.21915e-90	0.777488	0.578	0.356	1.17326e-85	Control 3
mt-Nd2	3.91177e-88	0.50349	0.992	0.989	1.08778e-83	Control 3
Plcl1	1.32445e-85	1.53255	0.592	0.429	3.68302e-81	Control 3
mt-Nd5	5.75712e-77	0.618874	0.865	0.799	1.60094e-72	Control 3
mt-Nd4	8.60856e-77	0.461904	0.995	0.989	2.39387e-72	Control 3
mt-Rnr2	1.56609e-74	0.445697	0.994	0.989	4.35498e-70	Control 3
Cyp2e1	1.43306e-69	0.435644	0.74	0.514	3.98506e-65	Control 3
Hexb	1.60072e-67	1.03076	0.511	0.392	4.45128e-63	Control 3
mt-Co1	3.81095e-65	0.632272	0.816	0.76	1.05975e-60	Control 3
Klhl29	9.40066e-65	1.14901	0.307	0.161	2.61414e-60	Control 3
Ces1d	5.92795e-59	0.561434	0.609	0.425	1.64844e-54	Control 3
Plce1	1.86654e-58	0.781934	0.597	0.469	5.19047e-54	Control 3
Tead1	1.63574e-49	0.515052	0.899	0.914	4.54868e-45	Control 3
Syt2	1.22136e-44	0.95234	0.252	0.134	3.39634e-40	Control 3
Rock2	1.4399e-43	0.476716	0.948	0.946	4.00407e-39	Control 3
D5Ertd579e	3.31657e-39	0.625353	0.761	0.758	9.22272e-35	Control 3
Tef	5.12933e-36	0.499296	0.676	0.617	1.42636e-31	Control 3
mt-Nd6	2.16882e-30	0.910274	0.29	0.199	6.03106e-26	Control 3
Rgs7	1.91095e-29	0.710746	0.531	0.44	5.31396e-25	Control 3
Chst1	4.96759e-24	0.447312	0.634	0.598	1.38139e-19	Control 3
mt-Atp8	3.79396e-21	0.753107	0.301	0.226	1.05502e-16	Control 3
Hsd17b12	4.43461e-18	0.494798	0.468	0.419	1.23318e-13	Control 3
Ptprk	1.11041e-16	0.738073	0.406	0.352	3.08784e-12	Control 3
Fth1	2.64424e-15	0.646483	0.377	0.328	7.35311e-11	Control 3
Golgb1	8.1813e-15	0.413227	0.641	0.657	2.27506e-10	Control 3
Heg1	1.41825e-14	0.448738	0.645	0.635	3.94388e-10	Control 3
Nedd4l	2.33873e-14	0.468361	0.59	0.591	6.50353e-10	Control 3
Serpine1	7.37141e-14	0.659598	0.295	0.235	2.04984e-09	Control 3
Prex2	2.99574e-12	0.602583	0.264	0.206	8.33056e-08	Control 3
Cavin1	1.29023e-09	0.479498	0.451	0.447	3.58786e-05	Control 3
Arhgap10	4.34341e-09	0.529994	0.496	0.498	0.000120782	Control 3
Gm42906	7.81e-08	0.671939	0.32	0.286	0.0021718	Control 3
Or5m3b	1.91255e-07	0.56357	0.27	0.231	0.00531841	Control 3
Uap1	1.98686e-07	0.589345	0.375	0.359	0.00552507	Control 3
Ccbe1	4.96801e-06	0.434234	0.278	0.243	0.13815	Control 3
Rasal2	3.10498e-05	0.430817	0.311	0.294	0.863432	Control 3
Myh9	0.000338517	0.565092	0.356	0.362	1	Control 3
Vgll3	0.00694477	0.415109	0.277	0.267	1	Control 3
